# Genetic nurture effects on education: a systematic review and meta-analysis

**DOI:** 10.1101/2021.01.15.426782

**Authors:** Biyao Wang, Jessie R. Baldwin, Tabea Schoeler, Rosa Cheesman, Wikus Barkhuizen, Frank Dudbridge, David Bann, Tim T. Morris, Jean-Baptiste Pingault

## Abstract

Child educational development is associated with major psychological, social, economic and health milestones throughout the life course. Understanding the early origins of educational inequalities and their reproduction across generations is therefore crucial. Recent genomic studies provide novel insights in this regard, uncovering “genetic nurture” effects, whereby parental genotypes influence offspring’s educational development via environmental pathways rather than genetic transmission. These findings have yet to be systematically appraised. We conducted the first systematic review and meta-analysis to quantify genetic nurture effects on educational outcomes and investigate key moderators. Twelve studies comprising 38,654 distinct parent(s)-offspring pairs or trios from eight cohorts were included, from which we derived 22 estimates of genetic nurture effects. Multilevel random effects models showed that the effect of genetic nurture on offspring’s educational outcomes (*β*_genetic nurture_ = 0.08, 95% CI [0.07, 0.09]) was about half the size of direct genetic effects (*β*_direct genetic_ = 0.17, 95% CI [0.13, 0.20]). Maternal and paternal genetic nurture effects were similar in magnitude, suggesting comparable roles of mothers and fathers in determining their children’s educational outcomes. Genetic nurture effects were largely explained by parental educational level and family socioeconomic status, suggesting that genetically influenced environments play an important role in shaping child educational outcomes. Even after accounting for genetic transmission, we provide evidence that environmentally mediated parental genetic influences contribute to the intergenerational transmission of educational outcomes. Further exploring these downstream environmental pathways may inform educational policies aiming to break the intergenerational cycle of educational underachievement and foster social mobility.

**Public Significance Statement:** This meta-analysis demonstrates that parents’ genetics influence their children’s educational outcomes through the rearing environments that parents provide. This “genetic nurture” effect is largely explained by family socioeconomic status and parental education level, is similar for mothers and fathers (suggesting that both parents equally shape their children’s educational outcomes) and is about half the size of direct genetic effects on children’s educational outcomes. Interventions targeting such environmental pathways could help to break the intergenerational cycle of educational underachievement and foster social mobility.
