## Supplementary Tables for "Genetic nurture effects on education: a systematic review and meta-analysis"

### Sheet: sTables
Genetic nurture effects on education: a systematic review and meta-analysis
Biyao Wang1, Jessie R. Baldwin1,2, Tabea Schoeler1, Rosa Cheesman2,3, Wikus Barkhuizen1, Frank Dudbridge 4, David Bann 5, Tim T. Morris 6,7, Jean-Baptiste Pingault1,2*
1 Division of Psychology and Language Sciences, University College London, London, United Kingdom
2 Social, Genetic and Developmental Psychiatry Centre, Institute of Psychiatry, King’s College, London, United Kingdom
3 PROMENTA Research Center, Department of Psychology, University of Oslo, Oslo, Norway
4 Department of Health Sciences, University of Leicester, Leicester, United Kingdom
5 Centre for Longitudinal Studies, Social Research Institute, University College London, London, United Kingdom
6 Medical Research Council Integrative Epidemiology Unit, University of Bristol, BS8 2BN, United Kingdom
7 Population Health Sciences, Bristol Medical School, University of Bristol, Oakfield House, Oakfield Grove, Bristol, BS8 2BN, United Kingdom
*Corresponding author: j.pingault@ucl.ac.uk
Supplementary tables
1	MOOSE checklist
2	PRISMA checklist
3	Studies investigating genetic nurture effects on education
4	Methodological quality assessment
5	MREM after removing the potentially influential study (Kong et al. 2018)
6	Moderator analyses for unadjusted parental and child effects
7	Moderater analyses after removing the potentially influential study (Kong et al. 2018)
8	Moderating role of educational outcome type within study

### Sheet: sTable 1. MOOSE checklist
	sTable 1. MOOSE checklist
	Reporting Criteria	Reported (Yes/No)	Reported on Page
	Reporting of Background
	Problem definition	Yes	1
	Hypothesis statement	No	-
	Description of Study Outcome(s)	Yes	1
	Type of exposure or intervention used	Yes	1-2
	Type of study design used	Yes	3-4, supplemantary section 1
	Study population	Yes	6
	Reporting of Search Strategy
	Qualifications of searchers (eg, librarians and investigators)	Yes	6
	Search strategy, including time period included in the synthesis and keywords	Yes	5-6, supplementary section 3.1
	Effort to include all available studies, including contact with authors	Yes	7
	Databases and registries searched	Yes	5-6, supplementary section 3.1
	Search software used, name and version, including special features used (eg, explosion)	Yes	supplementary section 3.1
	Use of hand searching (eg, reference lists of obtained articles)	Yes	supplementary section 3.1
	List of citations located and those excluded, including justification	Yes	Figure 1
	Method for addressing articles published in languages other than English	No	-
	Method of handling abstracts and unpublished studies		supplementary section 3.1
	Description of any contact with authors		7, supplementary section 4.1
	Reporting of Methods
	Description of relevance or appropriateness of studies assembled for assessing the hypothesis to be tested	Yes	6, supplementary section 3.2
	Rationale for the selection and coding of data (eg, sound clinical principles or convenience)	Yes	supplementary section 3.2
	Documentation of how data were classified and coded (eg, multiple raters, blinding, and interrater reliability)	Yes	7-8
	Assessment of confounding (eg, comparability of cases and controls in studies where appropriate	Yes	7
	Assessment of study quality, including blinding of quality assessors;	Yes	6-7, supplementary section 3.3
	stratification or regression on possible predictors of study results	Yes
	Assessment of heterogeneity	Yes	9, supplementary section 4.3
	Description of statistical methods (eg, complete description of fixed or random effects models, justification of whether the chosen models account for predictors of study results, dose-response models, or cumulative meta-analysis) in sufficient detail to be replicated	Yes	8-9, supplementary section 4.2
	Provision of appropriate tables and graphics	Yes	Table 1-3, Figure 2-3, sTable 3-8, sFigure 1-4
	Reporting of Results
	Table giving descriptive information for each study included	Yes	Table 1, sTable 3
	Results of sensitivity testing (eg, subgroup analysis)	Yes	sTable 5-8, sFigure 2 and 4
	Indication of statistical uncertainty of findings	Yes	10-13, supplementary section 5-7
	Reporting of Discussion
	Quantitative assessment of bias (eg, publication bias)	Yes	10-11, sFigure 1, sFigure 3
	Justification for exclusion (eg, exclusion of non–English-language citations)	Yes	supplementary section 3.2
	Assessment of quality of included studies	Yes	supplementary section 3.3, sTable 4
	Reporting of Conclusions
	Consideration of alternative explanations for observed results	Yes	14-19, supplementary section 7.5
	Generalization of the conclusions (ie, appropriate for the data presented and within the domain of the literature review)	Yes	19-20
	Guidelines for future research	Yes	14-20
	Disclosure of funding source	Yes	Titble page

### Sheet: sTable 2. PRISMA checklist
	sTable 2. PRISMA checklist
	Section/topic	#	Checklist item	Reported on page #
	TITLE
	Title	1	Identify the report as a systematic review, meta-analysis, or both.	1, Title page
	ABSTRACT
	Structured summary	2	Provide a structured summary including, as applicable: background; objectives; data sources; study eligibility criteria, participants, and interventions; study appraisal and synthesis methods; results; limitations; conclusions and implications of key findings; systematic review registration number.	1
	INTRODUCTION
	Rationale	3	Describe the rationale for the review in the context of what is already known.	1-4
	Objectives	4	Provide an explicit statement of questions being addressed with reference to participants, interventions, comparisons, outcomes, and study design (PICOS).	5
	METHODS
	Protocol and registration	5	Indicate if a review protocol exists, if and where it can be accessed (e.g., Web address), and, if available, provide registration information including registration number.	5
	Eligibility criteria	6	Specify study characteristics (e.g., PICOS, length of follow-up) and report characteristics (e.g., years considered, language, publication status) used as criteria for eligibility, giving rationale.	6, supplementary section 3.2
	Information sources	7	Describe all information sources (e.g., databases with dates of coverage, contact with study authors to identify additional studies) in the search and date last searched.	5-6, supplementary section 3.1
	Search	8	Present full electronic search strategy for at least one database, including any limits used, such that it could be repeated.	supplementary section 3.1
	Study selection	9	State the process for selecting studies (i.e., screening, eligibility, included in systematic review, and, if applicable, included in the meta-analysis).	6, supplementary section 3.1
	Data collection process	10	Describe method of data extraction from reports (e.g., piloted forms, independently, in duplicate) and any processes for obtaining and confirming data from investigators.	7
	Data items	11	List and define all variables for which data were sought (e.g., PICOS, funding sources) and any assumptions and simplifications made.	7
	Risk of bias in individual studies	12	Describe methods used for assessing risk of bias of individual studies (including specification of whether this was done at the study or outcome level), and how this information is to be used in any data synthesis.	6-7, supplementary section 3.3
	Summary measures	13	State the principal summary measures (e.g., risk ratio, difference in means).	7-8, supplementary section 4.1
	Synthesis of results	14	Describe the methods of handling data and combining results of studies, if done, including measures of consistency (e.g., I2) for each meta-analysis.	8-9, supplementary section 4.2
	Risk of bias across studies	15	Specify any assessment of risk of bias that may affect the cumulative evidence (e.g., publication bias, selective reporting within studies).	9
	Additional analyses	16	Describe methods of additional analyses (e.g., sensitivity or subgroup analyses, meta-regression), if done, indicating which were pre-specified.	9, supplementary section 4.3
	RESULTS
	Study selection	17	Give numbers of studies screened, assessed for eligibility, and included in the review, with reasons for exclusions at each stage, ideally with a flow diagram.	Figure 1
	Study characteristics	18	For each study, present characteristics for which data were extracted (e.g., study size, PICOS, follow-up period) and provide the citations.	Table 1
	Risk of bias within studies	19	Present data on risk of bias of each study and, if available, any outcome level assessment (see item 12).	Table 1, sTable 3 and 4
	Results of individual studies	et al. (20	For all outcomes considered (benefits or harms), present, for each study: (a) simple summary data for each intervention group (b) effect estimates and confidence intervals, ideally with a forest plot.	Figure 2 and 3
	Synthesis of results	21	Present results of each meta-analysis done, including confidence intervals and measures of consistency.	10-11, Table 2, supplementary section 5
	Risk of bias across studies	22	Present results of any assessment of risk of bias across studies (see Item 15).	10-11, sFigure 1 and 3
	Additional analysis	23	Give results of additional analyses, if done (e.g., sensitivity or subgroup analyses, meta-regression [see Item 16]).	11-13, supplementary section 6 and 7
	DISCUSSION
	Summary of evidence	24	Summarize the main findings including the strength of evidence for each main outcome; consider their relevance to key groups (e.g., healthcare providers, users, and policy makers).	13-14
	Limitations	25	Discuss limitations at study and outcome level (e.g., risk of bias), and at review-level (e.g., incomplete retrieval of identified research, reporting bias).	20
	Conclusions	26	Provide a general interpretation of the results in the context of other evidence, and implications for future research.	19-20
	FUNDING
	Funding	27	Describe sources of funding for the systematic review and other support (e.g., supply of data); role of funders for the systematic review.	Title page

### Sheet: sTable 3. Study summary
	sTable 3. Studies investigating genetic nurture effects on education
	Included study					Educational outcome			Included effect size
	Publication	Cohort	Study design	GWASa	Methodological qualityb	Outcome measure	Outcome catergory	Outcome age	Effect type	Exposure	Covariate	Standardized beta	Standard error	N	Attrition rate
	Armstrong-Carter et al., 2020	Born in Bradford birth cohort (BiB), United Kindom	Statistical control	EA3	6.5	Key stage 1 score	achievement	7	genetic nurture effects	maternal PGS	age, maternal age, 10 PC, child PGS	0.087	0.034	1267	0.9086
						(standardized school-based exam inclluding math, reading, and science)			direct genetic effects	child PGS	age, maternal age, 10 PC, maternal PGS	0.083	0.034	1267	0.908573
	Bates et al., 2018	The Brisbane Adolescent Twin Study (BATS), Australia	Virtual parent	EA2	7.5	The Queensland Core Skills Test	achievement	17	genetic nurture effects	maternal or paternal non-transmitted PGS	age, sex, 10 PC	0.058	0.028	2335	0.1415
						(comprehensive assessment at the final year of schooling)			genetic nurture effects	maternal or paternal non-transmitted PGS	age, sex, 10 PC, family SES	0.01	0.026	2335	0.1415
									unadjusted child effects	child PGS	age, sex, 10 PC, family SES	0.15	0.031	2335	0.141544
									unadjusted child effects	child PGS	age, sex	0.133	0.028	2335	0.141544
									direct genetic effects	child PGS	age, sex, 10 PC	0.075	0.039598	2335	0.141544
	Bates et al., 2019	The Brisbane Adolescent Twin Study (BATS), Australia	Virtual parent	EA3	7.5	The Queensland Core Skills Test	achievement	17	genetic nurture effects	maternal or paternal non-transmitted PGS	age, sex	0.068	0.028	2335	0.1415
						(comprehensive assessment at the final year of schooling)			genetic nurture effects	maternal or paternal non-transmitted PGS	age, sex, family SES	0	0.026	2335	0.1415
									unadjusted child effects	child PGS	age, sex	0.223	0.028	2335	0.141544
									direct genetic effects	child PGS	age, sex	0.155	0.039598	2335	0.141544
	Belsky et al., 2018	The Environmental Risk Longitudinal Twin Study (E-Risk), United Kingdom	Statistical control	EA3	7	GCSE level	achievement	18	unadjusted parental effects	maternal PGS	age, sex, 10 PC	0.23	0.03	1574	0.2948
						(General Certificate of Education Examination, academic qualification)			genetic nurture effects	maternal PGS	age, sex, 10 PC, child PGS	0.12	0.04	1574	0.2948
									unadjusted child effects	child PGS	age, sex, 10 PC	0.27	0.025	1860	0.166667
									direct genetic effects	child PGS	age, sex, 10 PC, maternal PGS	0.2	0.03	1574	0.294803
	Conley et al., 2015	The Framingham Heart Study (FHS), United States	Statistical control	EA1	5	Years of schooling	attainment	40	unadjusted parental effects	maternal PGS	age, sex	0.083	0.039	968	0.895
									unadjusted parental effects	maternal PGS	age, sex, maternal EA	0.01	0.034	968	0.895
									genetic nurture effects	maternal PGS	age, sex, maternal EA, child PGS	-0.029	0.044	968	0.895
									genetic nurture effects	maternal PGS	age, sex, maternal EA, paternal EA, paternal PGS	-0.068	0.044	741	0.9196
									genetic nurture effects	paternal PGS	age, sex, maternal EA, paternal EA, maternal PGS	0	0.033	741	0.9196
									unadjusted child effects	child PGS	age, sex	0.131	0.034	968	0.566308
									unadjusted child effects	child PGS	age, sex, maternal EA	0.058	0.034	968	0.566308
									direct genetic effects	child PGS	age, sex, maternal EA, maternal PGS	0.078	0.039	968	0.566308
									direct genetic effects	child PGS	age, sex, maternal EA, maternal PGS, paternal EA, paternal PGS	0.117	0.053	741	0.668011
	de Zeeuw et al., 2020	The Netherlands Twin Register (NTR), Netherlands	Virtual parent	EA3	7	Highest obtained degree	attainment	25	genetic nurture effects	maternal and paternal non-transmitted PGS	age, sex, age*sex, 10 PC	0.131	0.031	1931	0.9842
									unadjusted child effects	child PGS	age, sex, age*sex, 10 PC	0.276	0.0306	1931	0.984192
									direct genetic effects	child PGS	age, sex, age*sex, 10 PC	0.145	0.0433457	1931	0.984192
						Nationwide test	achievement	12	genetic nurture effects	maternal and paternal non-transmitted PGS	age, sex, age*sex, 10 PC	0.034	0.033	1120	0.9908
						(nationwide standardized educational achievement test)			unadjusted child effects	child PGS	age, sex, age*sex, 10 PC	0.238	0.03	1120	0.990831
									direct genetic effects	child PGS	age, sex, age*sex, 10 PC	0.204	0.0445982	1120	0.990831
	Kong et al., 2018	The Icelandic quantitative trait cohorts (deCODE), Iceland	Virtual parent	EA2	7.5	Years of education completed	attainment	>35c	genetic nurture effects	maternal and paternal non-transmitted PGS	age, sex, age*sex, 100 PC	0.067	0.0068	21637	0.9317
									genetic nurture effects	maternal and paternal non-transmitted PGS	age, sex, age*sex, 100 PC, parental EA	0.032	0.0075	17802	0.9438
									genetic nurture effects	maternal non-transmitted PGS	age, sex, age*sex, 100 PC	0.067	0.0072	19012	0.94
									genetic nurture effects	paternal non-transmitted PGS	age, sex, age*sex, 100 PC	0.066	0.0084	13948	0.956
									unadjusted child effects	child PGS	age, sex, age*sex, 100 PC	0.223	0.0065	21637	0.931744
									direct genetic effects	child PGS	age, sex, age*sex, 100 PC	0.156	0.0066	21637	0.931744
	Liu et al., 2018	The Framingham Heart Study (FHS), United States	Statistical control	EA2	6.5	Years of education completed	attainment	>30	unadjusted parental effects	maternal or paternal PGS	cohort, sex, 7 PC	0.162	0.012	6298	0.3168
									unadjusted parental effects	maternal or paternal PGS	cohort, sex, 7 PC, parental EA	0.1	0.012	6298	0.3168
									genetic nurture effects	maternal or paternal PGS	cohort, sex, 7 PC, child PGS	0.076	0.014	6298	0.3168
									genetic nurture effects	maternal or paternal PGS	cohort, sex, 7 PC, child PGS, parental EA	0.032	0.014	6298	0.3168
									unadjusted parental effects	maternal PGS	cohort, sex, 7 PC	0.179	0.016	3492	0.6212
									unadjusted parental effects	maternal PGS	cohort, sex, 7 PC, maternal EA	0.12	0.016	3492	0.6212
									genetic nurture effects	maternal PGS	cohort, sex, 7 PC, child PGS	0.095	0.02	3492	0.6212
									genetic nurture effects	maternal PGS	cohort, sex, 7 PC, child PGS, maternal EA	0.055	0.02	3492	0.6212
									unadjusted parental effects	paternal PGS	cohort, sex, 7 PC	0.145	0.018	2806	0.6956
									unadjusted parental effects	paternal PGS	cohort, sex, 7 PC, paternal EA	0.078	0.018	2806	0.6956
									genetic nurture effects	paternal PGS	cohort, sex, 7 PC, child PGS	0.055	0.021	2806	0.6956
									genetic nurture effects	paternal PGS	cohort, sex, 7 PC, child PGS, paternal EA	0.005	0.02	2806	0.6956
									unadjusted child effects	child PGS	cohort, sex, 7 PC	0.203	0.012	6298	0.316846
									unadjusted child effects	child PGS	cohort, sex, 7 PC, parental EA	0.149	0.012	6298	0.316846
									direct genetic effects	child PGS	cohort, sex, 7 PC, parental PGS	0.163	0.014	6298	0.316846
									direct genetic effects	child PGS	cohort, sex, 7 PC, parental PGS, parental EA	0.133	0.014	6298	0.316846
									direct genetic effects	child PGS	cohort, sex, 7 PC, maternal PGS	0.157	0.02	3492	0.621217
									direct genetic effects	child PGS	cohort, sex, 7 PC, maternal PGS, maternal EA	0.125	0.019	3492	0.621217
									direct genetic effects	child PGS	cohort, sex, 7 PC, paternal PGS	0.169	0.02	2806	0.695629
									direct genetic effects	child PGS	cohort, sex, 7 PC, paternal PGS, paternal EA	0.141	0.02	2806	0.695629
	Morris 2020	The Avon Longitudinal Study of Parents and Children (ALSPAC), United Kingdom	Statistical control	EA3	7	Key stage 4 score	achievement	16	unadjusted parental effects	maternal PGS	age, 20 PC	0.261	0.029	1095	0.9265
						(standardized school-based exam inclluding math, reading, and science)			unadjusted parental effects	paternal PGS	age, 20 PC	0.232	0.03	1095	0.9265
									genetic nurture effects	maternal PGS	age, 20 PC, child PGS	0.09	0.035	1095	0.9265
									genetic nurture effects	maternal PGS	age, 20 PC, child PGS, parental EA	0.006	0.034	1095	0.9265
									genetic nurture effects	maternal PGS	age, 20 PC, child PGS, paternal PGS	0.11	0.036	1095	0.9265
									genetic nurture effects	maternal PGS	age, 20 PC, child PGS, paternal PGS, parental EA	0.003	0.035	1095	0.9265
									genetic nurture effects	paternal PGS	age, 20 PC, child PGS	0.08	0.033	1095	0.9265
									genetic nurture effects	paternal PGS	age, 20 PC, child PGS, parental EA	-0.014	0.032	1095	0.9265
									genetic nurture effects	paternal PGS	age, 20 PC, child PGS, maternal PGS	0.099	0.034	1095	0.9265
									genetic nurture effects	paternal PGS	age, 20 PC, child PGS, maternal PGS, parental EA	-0.013	0.033	1095	0.9265
									unadjusted child effects	child PGS	none	0.34	0.028	1095	0.926515
									direct genetic effects	child PGS	maternal PGS, paternal PGS	0.223	0.041	1095	0.926515
									direct genetic effects	child PGS	maternal PGS, paternal PGS, parental EA	0.203	0.039	1095	0.926515
									direct genetic effects	child PGS	maternal PGS	0.284	0.036	1095	0.926515
									direct genetic effects	child PGS	maternal PGS, parental EA	0.196	0.034	1095	0.926515
									direct genetic effects	child PGS	paternal PGS	0.3	0.033	1095	0.926515
									direct genetic effects	child PGS	paternal PGS, parental EA	0.205	0.032	1095	0.926515
	Rustichini et al., 2018	The Minnesota Twin Family Study (MTFS), United States	Statistical control	EA3	6	Years of education completed	attainment	29	genetic nurture effects	maternal PGS	PC, child PGS, paternal PGS	0.106	0.027	1690	0.3886
									genetic nurture effects	maternal PGS	PC, parental EA	0.045	0.026	1690	0.3886
									genetic nurture effects	paternal PGS	PC, child PGS, maternal PGS	0.091	0.028	1690	0.3886
									genetic nurture effects	paternal PGS	PC, parental EA	0.009	0.028	1690	0.3886
									direct genetic effects	child PGS	age, PC, maternal PGS, paternal PGS	0.106	0.031	1690	0.388567
									direct genetic effects	child PGS	age, PC, maternal PGS, paternal PGS, parental EA	0.121	0.03	1690	0.388567
						High school grades	achievement	17	genetic nurture effects	maternal PGS	age, PC, child PGS, paternal PGS	0.064	0.033	1583	0.4273
									genetic nurture effects	maternal PGS	age, PC, parental EA	0.011	0.034	1583	0.4273
									genetic nurture effects	paternal PGS	age, PC, child PGS, maternal PGS	0.052	0.035	1583	0.4273
									genetic nurture effects	paternal PGS	age, PC, parental EA	-0.014	0.036	1583	0.4273
									unadjusted child effects	child PGS	age, PC	0.247	0.025	1801	0.348408
									direct genetic effects	child PGS	age, PC, maternal PGS, paternal PGS	0.213	0.034	1583	0.427279
									direct genetic effects	child PGS	age, PC, maternal PGS, paternal PGS, parental EA	0.224	0.033	1583	0.427279
	Wertz et al., 2019	The Environmental Risk Longitudinal Twin Study(E-Risk), United Kingdom	Statistical control	EA3	6	GCSE level	achievement	18	unadjusted parental effects	maternal PGS	age, sex, 10 PC	0.22	0.031	860	0.6147
						(General Certificate of Education Examination, academic qualification)			genetic nurture effects	maternal PGS	age, sex, 10 PC, child PGS	0.11	0.036	860	0.6147
									unadjusted child effects	child PGS	age, sex, 10 PC	0.26	0.02	860	0.614695
	Willoughy et al., 2019	The Minnesota Center for Twin and Family Research (MCTFR), United States	Statistical control	EA3	5.5	High school grades	achievement	29	genetic nurture effects	maternal and paternal mean PGS	child PGS	0.141421	0.0282843	2517	0.4967
									genetic nurture effects	maternal and paternal mean PGS	child PGS, parental EA	0.04	0.04	2517	0.4967
									direct genetic effects	child PGS	mid parental PGS	0.16	0.04	2517	0.496701
									direct genetic effects	child PGS	mid parental PGS, parental EA	0.19	0.04	2517	0.496701
	a GWAS (genome-wide association studies) used to derive the polygenic scores, including EA1 with N = 101,069 (Rietveld et al., 2013), EA2 with N = 293,723 (Okbay et al., 2016), EA3 with N = 1,131,881 (Lee et al., 2018). b Methodological quality score ranged from 0 (lowest) to 9 (highest). Assessed using an adjusted version of the Newcastle–Ottawa scale, criteria showed in sMethods and detailed sc…

### Sheet: sTable 4. Quality assessment
	sTable 4. Methodological quality assessment
	Author (year), outcome type	Representativeness and attrition			Exposure				Comparability/confounding			Outcome		Total score
		Population representative	Cohort attrition >70%		GWAS predictive accuracy	GWAS sample overlap	Sample and GWAS from same genetic ancestry		Fully accounts for genetic nurture effects	Accounts for basic confounding		Outcome assessment	Outcome and GWAS measure same phenotype
	Armstrong-Carter (2020), achievement	1	0		1	1	1		0.5	0.5		1	0.5	6.5
	Bates (2018), achievement	0.5	1		0.5	1	1		1	1		1	0.5	7.5
	Bates (2019), achievement	0.5	1		1	1	1		1	0.5		1	0.5	7.5
	Belsky (2018), achievement	0.5	1		1	1	1		0.5	1		0.5	0.5	7
	Conley (2015), attainment	1	0		0	1	1		0.5	0.5		0	1	5
	de Zeeuw (2020), achievement	0.5	0		1	1	1		1	1		1	0.5	7
	de Zeeuw (2020), attainment	0.5	0		1	1	1		1	1		0.5	1	7
	Kong (2018), attainment	1	0		0.5	1	1		1	1		1	1	7.5
	Liu (2018), attainment	1	0		0.5	1	1		0.5	1		0.5	1	6.5
	Morris (2020), achievement	1	0		1	1	1		1	0.5		1	0.5	7
	Rustichini (2018), achievement	0.5	0		1	1	1		1	0.5		0.5	0.5	6
	Rustichini (2018), attainment	0.5	0		1	1	1		1	0.5		0	1	6
	Wertz (2019), achievement	0.5	0		1	1	1		0.5	1		0.5	0.5	6
	Willoughy (2019), achievement	0.5	0		1	1	1		1	0		0.5	0.5	5.5
	Willoughy (2019), attainment	0.5	0		1	1	1		1	0		0	1	5.5

### Sheet: sTable 5. MREM ex.Kong
	sTable 5. MREM after removing the potentially influential study (Kong et al. 2018)
		MREM of parental effects			MREM of child effects
		Genetic nurture effects	Unadjusted parental effects		Direct genetic effects	Unadjusted child effects
	kcohort	7	3		7	6
	kestimate	19	8		15	10
	βpooled	0.08	0.21		0.17	0.24
	β95% CI	0.07-0.10	0.15-0.26		0.12-0.21	0.19-0.29
	σ2Level 2	χ2 < 0.01, p = .5000	χ2 < 0.01, p = .5000		χ2 < 0.01, p = .5000	χ2 = 1.68, p = .0977
	σ2Level 3	χ2 < 0.01, p = .5000	χ2 = 5.73, p = .0083		χ2 = 5.12, p = .0118	χ2 = 1.40, p = .1187
	I2 Level 1	>99.99%	0.1914		0.2154	0.1457
	I2 Level 2	<0.01%	<0.01%		<0.01%	0.2411
	I2 Level 3	<0.01%	0.8086		0.7846	0.6132
	Publ, bias	Q = 0.88, p = .3486	Q = 3.22, p = .0727		Q = 0.02, p = .8787	Q = 0.90, p = .3427
	Note. Sensitivity analysis to assess the role of a potentially influential study was performed by removing the largest included study Kong et al. 2018. MREM = Multilevel random effects model; β = standardized regression coefficients (i.e., the metric of effect sizes); CI = confidence interval; χ 2Statistics from likelihood-ratio test to test within-cohort variance (σ2Level 2) and between-cohort v…

### Sheet: sTable 6. Moderators unadjusted
	sTable 6. Moderator analyses for unadjusted parental and child effects
			Unadjusted parental effects						Unadjusted child effects
	Moderator	Subgroup	kcohort	kestimate	βpooled	β95% CI	pmoderator		kcohort	kestimate	βpooled	β95% CI	pmoderator
	Parental PGSa	Maternal	3	5	0.21	0.15-0.27	.7385
		Paternal	2	2	0.19	0.13-0.26
		Parental	1	1	0.21	0.14-0.28
	Outcomeb	Educational attainment	1	4	0.16	0.14-0.18	<.0001		3	4	0.22	0.16-0.28	.5356
		Educational achievement	2	4	0.24	0.21-0.27			5	7	0.24	0.20-0.29
	GWASc	EA3	2	4	0.24	0.21-0.27	<.0001		5	7	0.27	0.24-0.31	.0010
		EA2	1	3	0.16	0.15-0.18			3	3	0.20	0.16-0.24
		EA1	1	1	0.08	0.01-0.16			1	1	0.13	0.05-0.20
	Methodological qualityd	NOS score	3	8	0.05	0.00-0.09	.0353		7	11	0.02	-0.02-0.07	.3359
	Sample sizee	Effective N	3	8	0.00	-0.01-0.02	.4512		7	11	0.00	-0.01-0.01	.8845
	Attrition in cohortf	Attrition rate	3	8	-0.04	-0.14-0.06	.4133		7	11	0.06	-0.04-0.16	.2628
	Parental EA/ family SESg	Unadjusted	3	8	0.21	0.15-0.26	.0001		7	11	0.24	0.20-0.28	.0223
		Adjusted	1	4	0.14	0.07-0.20			2	3	0.17	0.10-0.23
	a Parental genotype used to calculate polygenic score (PGS) as a categorical moderator with three categories [maternal (PGS derived from maternal genotype), paternal (PGS derived from paternal genotype), mixed parental (PGS derived from mixed information from mothers and fathers, such as PGS from maternal or paternal genotype, PGS from the average of maternal and paternal genotype)]. b Type of th…

### Sheet: sTable 7. Moderators ex.Kong
	sTable 7. Moderater analyses after removing the potentially influential study (Kong et al. 2018)
			Genetic nurture effects						Direct genetic effects						Unadjusted child effects
	Moderator	Subgroup	kcohort	kestimate	βpooled	β95% CI	pmoderator		kcohort	kestimate	βpooled	β95% CI	pmoderator		kcohort	kestimate	βpooled	β95% CI	pmoderator
	Parental PGSa	Maternal	5	8	0.10	0.08-0.12	.3175		4	4	0.17	0.12-0.23	.5455
		Paternal	3	5	0.07	0.05-0.10			2	2	0.20	0.13-0.27
		Parental	4	6	0.08	0.06-0.10			5	9	0.16	0.11-0.21
	Methodological qualityb	NOS score	7	19	-0.02	-0.04-0.01	.1964		7	15	0.01	-0.07-0.10	.7938		6	10	0.03	-0.02-0.07	0.2617
	Sample sizec	Effective N	7	19	0.00	-0.01-0.00	.4951		7	15	0.00	-0.02-0.01	.6839		6	10	0.01	-0.01-0.02	0.4896
	Attrition in cohortd	Attrition rate	7	19	0.02	-0.03-0.06	.4943		7	15	0.04	-0.07-0.15	.5074		6	10	0.08	-0.04-0.19	0.1879
	Parental EA/ family SESe	Unadjusted	7	19	0.08	0.07-0.10	< .0001
		Adjusted	4	17	0.01	0.00-0.03
	Note. Sources of heterogeneity robustness check evaluate the undue influence of the largest included study Kong et al. 2018. Moderating effects potentially influenced were examined by removing estimates from Kong et al. 2018. Unadjusted parental effects were not available and therefore not shown. a Parental genotype used to calculate polygenic score (PGS) as a categorical moderator with three cat…

### Sheet: sTable 8. Moderator EA type
	sTable 7. Moderating role of educational outcome type within study
				Educational attainment				Educational achievement
	Subgroup	kcohort		kestimate	βpooled	β95% CI		kestimate	βpooled	β95% CI		pmoderator
	Genetic nurture effects	2		3	0.11	0.08-0.14		3	0.05	0.01-0.09		0.0228
	Direct genetic effects	2		2	0.12	0.07-0.17		2	0.21	0.16-0.26		0.0144
	Unadjusted child effects	2		1	0.28	0.22-0.34		2	0.24	0.21-0.28		0.3656
	Note. Type of educational outcome moderation robustness check by examining studies assessing both educational attainment and achievement. Moderation analysis was performed with studies (de Zeeuw et al., 2020 and Rustichini et al., 2018) in which both educational attainment and achievement were assessed. No effects of unadjusted parental effects were available from these studies and therefore were…
